# Synthetic cell-cell adhesion provides benefits of proximity without diffusion-related costs

**DOI:** 10.64898/2026.05.28.728462

**Authors:** Heidi Klumpe, Sarah Loshinsky, Daniel Hart, Kai Tong, Mary J. Dunlop, Ahmad S. Khalil

## Abstract

Multicellularity provides many advantages over unicellularity, but accessing those benefits with synthetic biology approaches is challenging due to potential tradeoffs. The same diffusion limitations that exclude toxins can limit nutrient transport, and small intercellular spaces that facilitate sharing also increase local competition. To isolate when and how cell aggregation, an essential feature of multicellularity, is useful, we compared yeast strains differing only in expression of a single adhesion gene. Unexpectedly, aggregates containing thousands of cells showed no signs of diffusion limitations, growing as well as unicellular strains in both rich and toxic media, likely because reversible cell adhesion allows cells to exchange positions. Aggregating cells also grew better than unicellular strains in the limiting carbon conditions expected to increase diffusion limitations. In mixtures of different genotypes, these benefits were specific to cells expressing the adhesion protein. Together, these results suggest key design principles for engineering aggregates: reformable bonds provide a mechanism to sidestep the fitness costs of increased size, and the benefits within such groups may arise more from nutrient sharing than from diffusion limitations.
