## Supplemental Tables for "Synthetic cell-cell adhesion provides benefits of proximity without diffusion-related costs"

### Sheet: Table 1 Plasmids
Table S1. Plasmids used in this study
Plasmid	Description
pHK1-021	{pTEF1-FLO1-T2a-mScarletI-tADH1-}
pHK1-023	{pTEF1-FLO5-T2a-mScarletI-tADH1-}
pHK1-025	{pTEF1-FLO10-T2a-mScarletI-tADH1-}
pHK1-027	{pTEF1-FLO11-T2a-mScarletI-tADH1-}
pHK1-045	{pTEF1-FLO1-tADH1-}
pHK1-050	{pTEF1-mScarletI-tADH1-}
pHK1-057	{pTDH3-mScarletI-tADH1-}
pHK1-058	{pTDH3-mNeonGreen-tADH1-}
pHK1-059	{pTDH3-mTagBFP2-tADH1-}
pHK1-063	{pPAB1-FLO1-T2a-mScarletI-tPGK1-}
pHK1-066	{pSAC6-FLO1-T2a-mScarletI-tPGK1-}
pHK1-070	{pPSP2-FLO1-T2a-mScarletI-tPGK1-}
pHK1-072	{pPAB1-FLO1_del_PA14-T2a-mScarletI-tPGK1-}
pHK1-073	{pSAC6-FLO1_del_PA14-T2a-mScarletI-tPGK1-}
pHK1-074	{pPSP2-FLO1_del_PA14-T2a-mScarletI-tPGK1-}
pHK1-090	{pPAB1-mTagBFP2-tPGK1-}
pHK1-093	{pPAB1-mScarletI-tPGK1-}
pHK1-094	{pTDH3-Aga1-tTDH1-}
pHK1-095	{pTEF1-app8 leader-Ag3-V5-Stalk-GPI-tENO2-}
pHK1-098	{pTEF1-app8 leader-Ag3-FactorXa-V5-(G4S)3-Aga2p-tENO2-}
pHK1-099	{pTEF1-app8 leader-Nb3-V5-Stalk-GPI-tENO2-}
pHK1-100	{pTEF1-Prepro-Aga2p-V5-(G4S)3-Nb3-tENO2-}
pHK1-103	{pTEF1-app8 leader-AcCoh-V5-Stalk-GPI-tENO2-}
pHK1-105	{pTEF1-FullAga2p-FactorXa-V5-(G4S)3-AcCoh-tENO2-}
pHK1-107	{pTEF1-app8 leader-AcDoc-V5-Stalk-GPI-tENO2-}
pHK1-110	{pTEF1-app8 leader-AcDoc-FactorXa-V5-(G4S)3-Aga2p-tENO2-}
pHK1-111	{pTEF1-app8 leader-SpyCatcher-V5-Stalk-GPI-tENO2-}
pHK1-113	{pTEF1-FullAga2p-FactorXa-V5-(G4S)3-SpyCatcher-tENO2-}
pHK1-115	{pTEF1-app8 leader-SpyTag-V5-Stalk-GPI-tENO2-}
pHK1-118	{pTEF1-app8 leader-SpyTag-FactorXa-V5-(G4S)3-Aga2p-tENO2-}
pHK1-119	{pCCW12-mScarletI-tADH1-}
pHK1-120	{pCCW12-mNeonGreen-tADH1-}
pHK1-122	{pCCW12-Zif268-MR(LBD)-Msn2-tENO2-}
pHK1-123	{6xBS(Zif268)-FLO1-T2a-mScarletI-tPGK1-}
pHK1-124	{6xBS(Zif268)-FLO1_del_PA14-T2a-mScarletI-tPGK1-}
pHK1-125	{6xBS(Zif268)-mScarletI-T2a-mScarletI-tPGK1-}
pHK1-137	{pCCW12-app8 leader-Nb3-V5-Stalk-GPI-tPGK1-}
pHK1-138	{pCCW12-app8 leader-AcCoh-V5-Stalk-GPI-tPGK1-}
pHK1-139	{pCCW12-app8 leader-SpyTag-V5-Stalk-GPI-tPGK1-}
pHK1-144	{pTEF1-FLO1-tADH1-}
pHK1-145	{pTEF1-FLO1_del_PA14-tADH1-}
pHK2-007	{pCCW12-mRuby3-UBIQ-RAPfrag-mClover3-tCYC1}{pTDH3-PCO4-tTDH1}SE-HIS (Int.3)
pWS5162	ΔFLO10, ΔFLO11
pWS5163	ΔFLO1
pWS5164	ΔFLO5
pWS5165	ΔFLO9
pWS5414	ΔSAG1, ΔAGA1, ΔAGA2, ΔFIG2
pWS5415	SAG1 KO donor
pWS5416	AGA1 KO donor
pWS5417	AGA2 KO donor
pWS5418	FIG2 KO donor
pWS5429	FLO1 KO donor
pWS5430	FLO5 KO donor
pWS5431	FLO9 KO donor
pWS5432	FLO10 KO donor
pWS5433	FLO11 KO donor

### Sheet: Table 2 Yeast strains
Table S2. Yeast strains used in this study
Strain	Description	Selection				Markerless CRISPR KO
		URA3	LEU2	HIS3	Hygromycin
BY4742
yHK10	BY4742 ΔFLO1 ΔFLO5 ΔFLO9 ΔFLO10 ΔFLO11 ΔSAG1 ΔAGA1 ΔAGA2 ΔFIG2					pWS5162, pWS5163, pWS5164, pWS5165, pWS5414, pWS5415, pWS5416, pWS5417, pWS5418, pWS5429, pWS5430, pWS5431, pWS5432, pWS5433
yHK031	{pTEF1-FLO1-T2a-mScarletI-tADH1-}-	pHK1-021
yHK033	{pTEF1-FLO5-T2a-mScarletI-tADH1-}-	pHK1-023
yHK035	{pTEF1-FLO10-T2a-mScarletI-tADH1-}-	pHK1-025
yHK037	{pTEF1-FLO11-T2a-mScarletI-tADH1-}-	pHK1-027
yHK060	{pTEF1-mScarletI-tADH1-}-	pHK1-050
yHK066	{pTEF1-FLO1-T2a-mScarletI-tADH1-}-{pTDH3-mNeonGreen-tADH1-}-	pHK1-021	pHK1-058
yHK072	{pTEF1-FLO1-tADH1-}-{pTDH3-mNeonGreen-tADH1-}-	pHK1-045	pHK1-058
yHK074	{pTEF1-mScarletI-tADH1-}-{pTDH3-mNeonGreen-tADH1-}-	pHK1-050	pHK1-058
yHK081	{pPAB1-FLO1-T2a-mScarletI-tPGK1-}-{pTDH3-mNeonGreen-tADH1-}-	pHK1-063	pHK1-058
yHK084	{pSAC6-FLO1-T2a-mScarletI-tPGK1-}-{pTDH3-mNeonGreen-tADH1-}-	pHK1-066	pHK1-058
yHK088	{pPSP2-FLO1-T2a-mScarletI-tPGK1-}-{pTDH3-mNeonGreen-tADH1-}-	pHK1-070	pHK1-058
yHK090	{pPAB1-FLO1_del_PA14-T2a-mScarletI-tPGK1-}-{pTDH3-mNeonGreen-tADH1-}-	pHK1-072	pHK1-058
yHK091	{pSAC6-FLO1_del_PA14-T2a-mScarletI-tPGK1-}-{pTDH3-mNeonGreen-tADH1-}-	pHK1-073	pHK1-058
yHK092	{pPSP2-FLO1_del_PA14-T2a-mScarletI-tPGK1-}-{pTDH3-mNeonGreen-tADH1-}-	pHK1-074	pHK1-058
yHK099	{pPAB1-mTagBFP2-tPGK1-}-{pTDH3-mNeonGreen-tADH1-}-	pHK1-090	pHK1-058
yHK102	{pPAB1-mScarletI-tPGK1-}-{pTDH3-mTagBFP2-tADH1-}-	pHK1-093	pHK1-059
yHK113	{pTEF1-FullAga2p-FactorXa-V5-(G4S)3-AcCoh-tENO2-}-{pTDH3-Aga1-tTDH1-}-{pCCW12-mNeonGreen-tADH1-}-	pHK1-105	pHK1-094	pHK1-120
yHK114	{pTEF1-app8 leader-AcDoc-FactorXa-V5-(G4S)3-Aga2p-tENO2-}-{pTDH3-Aga1-tTDH1-}-{pCCW12-mScarletI-tADH1-}-	pHK1-110	pHK1-094	pHK1-119
yHK115	{pTEF1-app8 leader-Ag3-FactorXa-V5-(G4S)3-Aga2p-tENO2-}-{pTDH3-Aga1-tTDH1-}-{pCCW12-mNeonGreen-tADH1-}-	pHK1-098	pHK1-094	pHK1-120
yHK116	{pTEF1-Prepro-Aga2p-V5-(G4S)3-Nb3-tENO2-}-{pTDH3-Aga1-tTDH1-}-{pCCW12-mScarletI-tADH1-}-	pHK1-100	pHK1-094	pHK1-119
yHK117	{pTEF1-FullAga2p-FactorXa-V5-(G4S)3-SpyCatcher-tENO2-}-{pTDH3-Aga1-tTDH1-}-{pCCW12-mNeonGreen-tADH1-}-	pHK1-113	pHK1-094	pHK1-120
yHK118	{pTEF1-app8 leader-SpyTag-FactorXa-V5-(G4S)3-Aga2p-tENO2-}-{pTDH3-Aga1-tTDH1-}-{pCCW12-mScarletI-tADH1-}-	pHK1-118	pHK1-094	pHK1-119
yHK120	{6xBS(Zif268)-FLO1-T2a-mScarletI-tPGK1-}-{pCCW12-Zif268-MR(LBD)-Msn2-tENO2-}-	pHK1-123	pHK1-122
yHK121	{6xBS(Zif268)-FLO1_del_PA14-T2a-mScarletI-tPGK1-}-{pCCW12-Zif268-MR(LBD)-Msn2-tENO2-}-	pHK1-124	pHK1-122
yHK122	{6xBS(Zif268)-mScarletI-T2a-mScarletI-tPGK1-}-{pCCW12-Zif268-MR(LBD)-Msn2-tENO2-}-	pHK1-125	pHK1-122
yHK123	{pTEF1-app8 leader-Ag3-V5-Stalk-GPI-tENO2-}-{pTDH3-mScarletI-tADH1-}-	pHK1-095	pHK1-057
yHK124	{pTEF1-app8 leader-Nb3-V5-Stalk-GPI-tENO2-}-{pTDH3-mTagBFP2-tADH1-}-	pHK1-099	pHK1-059
yHK125	{pTEF1-app8 leader-AcCoh-V5-Stalk-GPI-tENO2-}-{pTDH3-mScarletI-tADH1-}-	pHK1-103	pHK1-057
yHK126	{pTEF1-app8 leader-AcDoc-V5-Stalk-GPI-tENO2-}-{pTDH3-mTagBFP2-tADH1-}-	pHK1-107	pHK1-059
yHK127	{pTEF1-app8 leader-SpyCatcher-V5-Stalk-GPI-tENO2-}-{pTDH3-mScarletI-tADH1-}-	pHK1-111	pHK1-057
yHK128	{pTEF1-app8 leader-SpyTag-V5-Stalk-GPI-tENO2-}-{pTDH3-mTagBFP2-tADH1-}-	pHK1-115	pHK1-059
yHK139	{pTEF1-app8 leader-Ag3-V5-Stalk-GPI-tENO2-}-{pTDH3-mScarletI-tADH1-}-{pCCW12-app8 leader-Nb3-V5-Stalk-GPI-tPGK1-}-	pHK1-095	pHK1-057	pHK1-137
yHK140	{pTEF1-app8 leader-AcDoc-V5-Stalk-GPI-tENO2-}-{pTDH3-mTagBFP2-tADH1-}-{pCCW12-app8 leader-AcCoh-V5-Stalk-GPI-tPGK1-}-	pHK1-107	pHK1-059	pHK1-138
yHK141	{pTEF1-app8 leader-SpyCatcher-V5-Stalk-GPI-tENO2-}-{pTDH3-mScarletI-tADH1-}-{pCCW12-app8 leader-SpyTag-V5-Stalk-GPI-tPGK1-}-	pHK1-111	pHK1-057	pHK1-139
yHK175	{pCCW12-mRuby3-UBIQ-RAPfrag-mClover3-tCYC1}{pTDH3-PCO4-tTDH1}SE-HIS (Int.3)-{pTEF1-FLO1-tADH1-}			pHK2-007	pHK1-144
yHK176	{pCCW12-mRuby3-UBIQ-RAPfrag-mClover3-tCYC1}{pTDH3-PCO4-tTDH1}SE-HIS (Int.3)-{pTEF1-FLO1_del_PA14-tADH1-}			pHK2-007	pHK1-145
